# Molecular classification of zebrafish retinal ganglion cells links genes to cell types to behavior

**DOI:** 10.1101/2020.07.29.226050

**Authors:** Yvonne Kölsch, Joshua Hahn, Anna Sappington, Manuel Stemmer, António M. Fernandes, Thomas O. Helmbrecht, Shriya Lele, Salwan Butrus, Eva Laurell, Irene Arnold-Ammer, Karthik Shekhar, Joshua R. Sanes, Herwig Baier

## Abstract

Retinal ganglion cells (RGCs) form an array of feature detectors, which convey visual information to central brain regions. Characterizing RGC diversity is required to understand the logic of the underlying functional segregation. Using single-cell transcriptomics, we systematically classified RGCs in adult and larval zebrafish, thereby identifying marker genes for at least 33 stable and transient cell types. We used this dataset to engineer transgenic driver lines, enabling experimental access to specific RGC types. Strikingly, expression of one or few transcription factors often predicts dendrite morphologies and axonal projections to specific tectal layers and extratectal targets. *In vivo* calcium imaging revealed that molecularly defined RGCs exhibit highly specific functional tuning. Finally, chemogenetic ablation of *eomesa*^*+*^ RGCs, which comprise melanopsin-expressing types with projections to a small subset of central targets, selectively impaired phototaxis. Together, our study establishes a framework for systematically studying the functional architecture of the visual system.
