## Supplementary material for "Molecular classification of zebrafish retinal ganglion cells links genes to cell types to behavior": Table S3

### Sheet: Sheet1
target gene	genomic target region	sequence including [PAM]
mafaa	within Exon 1	TGCGCTCATGGCGAGATCGG[TGG]
eomesa	<500bp upstream	ACCTGAGCGCACGAATTGCG[CGG]
tbr1b	<500bp upstream	TGTGTGCCGAATATAATCGG[AGG]
tbx3a	<500bp upstream	CTGCACTCCATGGGCTTCGG[CGG]
